# Diversity and seasonality of ectoparasite burden on two species of Madagascar fruit bat, *Eidolon dupreanum* and *Rousettus madagascariensis*

**DOI:** 10.1101/2025.01.20.633693

**Authors:** Angelo F. Andrianiaina, Santino Andry, Gwenddolen Kettenburg, Hafaliana Christian Ranaivoson, Vincent Lacoste, Philippe Dussart, Jean-Michel Heraud, Theresa M. Laverty, Sarah Guth, Katherine I. Young, Aristide Andrianarimisa, Cara E. Brook

**Affiliations:** Department of Zoology and Animal Biodiversity, University of Antananarivo, Madagascar; Department of Entomology, University of Antananarivo, Madagascar; Department of Ecology and Evolution, University of Chicago, IL, United States; Virology Unit, Institut Pasteur de Madagascar, Antananarivo, Madagascar; Department of Fish, Wildlife and Conservation Ecology, New Mexico State University, Las Cruces, NM, United States; Department of Biology, Skyline College, San Bruno, CA, United States; Department of Biological Sciences, El Paso, TX, United States

**Keywords:** Bat fly, bat ectoparasite, DNA barcoding, *Eidolon dupreanum*, Madagascar, Nycteribiidae, Pteropodidae, *Rousettus madagascariensis*, Streblidae

## Abstract

**Background:** Bats are important reservoir hosts for a variety of microparasites, some of which are transmitted by ectoparasite vectors that include mites, fleas, lice, ticks, and bat flies (families Nycteribiidae and Streblidae). All of these ectoparasite taxa are known to parasitize two endemic fruit bats of Madagascar, *Eidolon dupreanum* and *Rousettus madagascariensis.* We aimed to describe the diversity of ectoparasite infestation for both bat species through morphological observation and DNA barcoding and elucidate ecological and climatic correlates of seasonal nycteribiid parasitism of these hosts.

**Methods:** Live *E. dupreanum* and *R. madagascariensis* fruit bats were captured monthly in northern and central-eastern Madagascar from 2013-2020. Ectoparasites on all captured bats were counted and identified in the field, then collected into ethanol. Field identification of a subset of samples were confirmed via microscopy and DNA barcoding of the cytochrome C oxidase subunit 1 (COI) and 18S genes. The seasonal abundance of nycteribiid bat flies on both host bats was analyzed using generalized additive models, and the role of climate in driving this seasonality was assessed via cross-correlation analysis combined with generalized linear models. Phylogenetic trees were generated to compare COIand 18S sequences of Madagascar nycteribiid and streblid bat flies with available reference sequences from GenBank.

**Results:** Ectoparasites corresponding to four broad taxa (mites, ticks, fleas, and bat flies) were recovered from 628 of 873 *E. dupreanum* and 831 of 862 *R. madagascariensis*. *E. dupreanum* were most commonly parasitized by *Cyclopodia dubia* nycteribiids and *R. madagascariensis* by *Eucampsipoda madagascariensis* nycteribiids or *Megastrebla wenzeli* streblids. We observed significant seasonality in nycteribiid abundance on both bat hosts, which varied by bat sex and was positively correlated with lagged temperature, precipitation, and humidity variables. Barcoding sequences recovered for all three bat fly species grouped with previously reported sequences, confirming morphological species identification. Our study contributes the first DNA barcodes of any kind reported for *M. wenzeli* and the first 18S barcodes for *C. dubia*.

**Conclusion:** This study explores the diversity and abundance of ectoparasite burdens in two Malagasy fruit bat species, highlighting the importance of seasonal ecology and the influence of climate variables on parasitism, which correlates with resource availability.
