## Supplementary material for "Diversity and seasonality of ectoparasite burden on two species of Madagascar fruit bat, *Eidolon dupreanum* and *Rousettus madagascariensis*": Table S

### Sheet: Table of Content
Table S1	Number of bats captured by roost, species, sex, and sampling date
Table S2	Accession numbers for each sample generated from the current study
Table S3	Accession numbers of all sequences used
Table S4	Summary of the four generalized additive models (gam) with their respective AICs
Table S5	Optimal ectoparasite - climate lags by cross correlation

### Sheet: Table S1
TableS1 : Number of bat captured by roost, species, sex and session
Bat species	Sampling session	Bat sex	Roost site	Latitude_S	Longitude_E	Sampling start date	N_captured
Eidolon dupreanum	1	male	Lakato	-19.195	48.4231	2013-08-22	5
Eidolon dupreanum	4	female	Angavobe	-18.944	47.9491	2013-11-23	21
Eidolon dupreanum	4	male	Angavobe	-18.944	47.9491	2013-11-23	8
Eidolon dupreanum	5	female	Angavokely	-18.9327	47.7578	2013-11-26	16
Eidolon dupreanum	5	male	Angavokely	-18.9327	47.7578	2013-11-26	11
Eidolon dupreanum	7	female	Angavobe	-18.944	47.9491	2014-03-19	7
Eidolon dupreanum	7	male	Angavobe	-18.944	47.9491	2014-03-19	4
Eidolon dupreanum	9	female	Ankarana	-12.9435	49.0555	2014-08-01	4
Eidolon dupreanum	9	male	Ankarana	-12.9435	49.0555	2014-08-01	25
Eidolon dupreanum	13	male	Angavobe	-18.944	47.9491	2014-10-04	1
Eidolon dupreanum	13	male	Angavokely	-18.9327	47.7578	2014-10-08	38
Eidolon dupreanum	14	female	Ankarana	-12.9435	49.0555	2014-10-14	2
Eidolon dupreanum	14	male	Ankarana	-12.9435	49.0555	2014-10-14	10
Eidolon dupreanum	19	female	Angavobe	-18.944	47.9491	2014-12-14	8
Eidolon dupreanum	19	male	Angavobe	-18.944	47.9491	2014-12-14	4
Eidolon dupreanum	20	female	Angavokely	-18.9327	47.7578	2014-12-17	8
Eidolon dupreanum	20	male	Angavokely	-18.9327	47.7578	2014-12-17	24
Eidolon dupreanum	23	male	Ankarana	-12.9435	49.0555	2015-03-30	7
Eidolon dupreanum	25	female	Angavobe	-18.944	47.9491	2015-04-27	27
Eidolon dupreanum	25	male	Angavobe	-18.944	47.9491	2015-04-27	3
Eidolon dupreanum	26	female	Angavokely	-18.9327	47.7578	2015-04-28	19
Eidolon dupreanum	26	male	Angavokely	-18.9327	47.7578	2015-04-28	3
Eidolon dupreanum	30	female	Angavobe	-18.944	47.9491	2015-06-22	23
Eidolon dupreanum	30	male	Angavobe	-18.944	47.9491	2015-06-22	4
Eidolon dupreanum	31	female	Angavokely	-18.9327	47.7578	2015-06-24	2
Eidolon dupreanum	31	male	Angavokely	-18.9327	47.7578	2015-06-24	11
Eidolon dupreanum	33	female	Angavobe	-18.944	47.9491	2016-01-08	5
Eidolon dupreanum	33	male	Angavobe	-18.944	47.9491	2016-01-08	11
Eidolon dupreanum	34	female	Angavokely	-18.9327	47.7578	2016-01-10	8
Eidolon dupreanum	34	male	Angavokely	-18.9327	47.7578	2016-01-10	7
Eidolon dupreanum	37	female	Angavobe	-18.944	47.9491	2018-02-14	5
Eidolon dupreanum	37	male	Angavobe	-18.944	47.9491	2018-02-14	4
Eidolon dupreanum	38	female	Angavokely	-18.9327	47.7578	2018-02-15	25
Eidolon dupreanum	38	male	Angavokely	-18.9327	47.7578	2018-02-15	7
Eidolon dupreanum	41	female	Angavobe	-18.944	47.9491	2018-04-09	8
Eidolon dupreanum	41	male	Angavobe	-18.944	47.9491	2018-04-09	1
Eidolon dupreanum	42	female	Angavokely	-18.9327	47.7578	2018-04-09	30
Eidolon dupreanum	42	male	Angavokely	-18.9327	47.7578	2018-04-09	3
Eidolon dupreanum	45	female	Angavobe	-18.944	47.9491	2018-07-27	12
Eidolon dupreanum	45	male	Angavobe	-18.944	47.9491	2018-07-27	1
Eidolon dupreanum	46	female	Angavokely	-18.9327	47.7578	2018-07-27	7
Eidolon dupreanum	46	male	Angavokely	-18.9327	47.7578	2018-07-27	19
Eidolon dupreanum	49	female	Angavobe	-18.944	47.9491	2018-09-09	2
Eidolon dupreanum	49	male	Angavobe	-18.944	47.9491	2018-09-09	6
Eidolon dupreanum	56	female	Angavokely	-18.9327	47.7578	2019-01-06	19
Eidolon dupreanum	56	male	Angavokely	-18.9327	47.7578	2019-01-06	18
Eidolon dupreanum	60	female	Angavokely	-18.9327	47.7578	2019-02-05	6
Eidolon dupreanum	60	male	Angavokely	-18.9327	47.7578	2019-02-05	17
Eidolon dupreanum	63	female	Angavokely	-18.9327	47.7578	2019-03-14	33
Eidolon dupreanum	63	male	Angavokely	-18.9327	47.7578	2019-03-14	5
Eidolon dupreanum	66	female	Angavokely	-18.9327	47.7578	2019-04-23	27
Eidolon dupreanum	66	male	Angavokely	-18.9327	47.7578	2019-04-23	3
Eidolon dupreanum	68	female	Angavokely	-18.9327	47.7578	2019-06-05	11
Eidolon dupreanum	68	male	Angavokely	-18.9327	47.7578	2019-06-05	2
Eidolon dupreanum	71	female	Angavokely	-18.9327	47.7578	2019-07-07	6
Eidolon dupreanum	71	male	Angavokely	-18.9327	47.7578	2019-07-07	11
Eidolon dupreanum	73	male	Ankarana	-12.9435	49.0555	2019-08-08	3
Eidolon dupreanum	75	male	Angavokely	-18.9327	47.7578	2019-08-24	4
Eidolon dupreanum	78	female	Angavokely	-18.9327	47.7578	2019-09-20	1
Eidolon dupreanum	78	male	Angavokely	-18.9327	47.7578	2019-09-20	21
Eidolon dupreanum	80	female	Ankarana	-12.9529	49.0469	2019-09-27	5
Eidolon dupreanum	80	female	Ankarana	-12.9593	49.1237	2019-10-01	12
Eidolon dupreanum	80	male	Ankarana	-12.9435	49.0555	2019-09-26	1
Eidolon dupreanum	80	male	Ankarana	-12.9529	49.0469	2019-09-27	11
Eidolon dupreanum	80	male	Ankarana	-12.9593	49.1237	2019-10-01	11
Eidolon dupreanum	82	female	Angavokely	-18.9327	47.7578	2019-10-17	1
Eidolon dupreanum	82	male	Angavokely	-18.9327	47.7578	2019-10-17	9
Eidolon dupreanum	84	female	Ankarana	-12.9529	49.0469	2019-11-04	15
Eidolon dupreanum	84	female	Ankarana	-12.9593	49.1237	2019-11-01	20
Eidolon dupreanum	84	male	Ankarana	-12.9529	49.0469	2019-11-04	6
Eidolon dupreanum	84	male	Ankarana	-12.9593	49.1237	2019-11-01	10
Eidolon dupreanum	86	female	Angavokely	-18.9327	47.7578	2019-11-16	8
Eidolon dupreanum	86	male	Angavokely	-18.9327	47.7578	2019-11-16	15
Eidolon dupreanum	87	female	Ankarana	-12.9593	49.1237	2019-11-27	14
Eidolon dupreanum	87	male	Ankarana	-12.9593	49.1237	2019-11-28	16
Eidolon dupreanum	89	male	Angavokely	-18.9327	47.7578	2019-12-11	15
Eidolon dupreanum	91	female	Angavokely	-18.9327	47.7578	2020-02-02	21
Eidolon dupreanum	91	male	Angavokely	-18.9327	47.7578	2020-02-02	9
Eidolon dupreanum	94	female	Angavokely	-18.9327	47.7578	2020-03-10	27
Eidolon dupreanum	94	male	Angavokely	-18.9327	47.7578	2020-03-11	4
Rousettus madagascariensis	9	female	Ankarana	-12.9435	49.0555	2014-08-01	21
Rousettus madagascariensis	9	male	Ankarana	-12.9435	49.0555	2014-08-01	12
Rousettus madagascariensis	12	female	Maromizaha	-18.9623	48.4525	2014-10-04	8
Rousettus madagascariensis	12	male	Maromizaha	-18.9623	48.4525	2014-10-03	22
Rousettus madagascariensis	14	female	Ankarana	-12.9435	49.0555	2014-10-13	19
Rousettus madagascariensis	14	male	Ankarana	-12.9435	49.0555	2014-10-13	11
Rousettus madagascariensis	18	female	Maromizaha	-18.9623	48.4525	2014-12-12	14
Rousettus madagascariensis	18	male	Maromizaha	-18.9623	48.4525	2014-12-12	19
Rousettus madagascariensis	23	female	Ankarana	-12.9435	49.0555	2015-03-29	29
Rousettus madagascariensis	23	male	Ankarana	-12.9435	49.0555	2015-03-30	1
Rousettus madagascariensis	24	female	Maromizaha	-18.9623	48.4525	2015-04-25	16
Rousettus madagascariensis	24	male	Maromizaha	-18.9623	48.4525	2015-04-25	15
Rousettus madagascariensis	29	male	Maromizaha	-18.9623	48.4525	2015-06-21	2
Rousettus madagascariensis	36	female	Maromizaha	-18.9623	48.4525	2016-01-22	28
Rousettus madagascariensis	36	male	Maromizaha	-18.9623	48.4525	2016-01-22	8
Rousettus madagascariensis	39	female	Maromizaha	-18.9623	48.4525	2018-02-18	23
Rousettus madagascariensis	39	male	Maromizaha	-18.9623	48.4525	2018-02-18	6
Rousettus madagascariensis	43	female	Maromizaha	-18.9623	48.4525	2018-04-13	9
Rousettus madagascariensis	43	male	Maromizaha	-18.9623	48.4525	2018-04-13	15
Rousettus madagascariensis	47	female	Maromizaha	-18.9623	48.4525	2018-07-29	12
Rousettus madagascariensis	47	male	Maromizaha	-18.9623	48.4525	2018-07-29	14
Rousettus madagascariensis	50	female	Maromizaha	-18.9623	48.4525	2018-09-11	13
Rousettus madagascariensis	50	male	Maromizaha	-18.9623	48.4525	2018-09-11	17
Rousettus madagascariensis	53	female	Maromizaha	-18.9623	48.4525	2018-12-20	13
Rousettus madagascariensis	53	male	Maromizaha	-18.9623	48.4525	2018-12-20	19
Rousettus madagascariensis	55	female	Maromizaha	-18.9623	48.4525	2019-01-03	17
Rousettus madagascariensis	55	male	Maromizaha	-18.9623	48.4525	2019-01-03	15
Rousettus madagascariensis	58	female	Maromizaha	-18.9623	48.4525	2019-01-08	20
Rousettus madagascariensis	58	male	Maromizaha	-18.9623	48.4525	2019-01-08	12
Rousettus madagascariensis	59	female	Maromizaha	-18.9623	48.4525	2019-01-31	19
Rousettus madagascariensis	59	male	Maromizaha	-18.9623	48.4525	2019-01-31	15
Rousettus madagascariensis	62	female	Maromizaha	-18.9623	48.4525	2019-02-23	19
Rousettus madagascariensis	62	male	Maromizaha	-18.9623	48.4525	2019-02-23	11
Rousettus madagascariensis	65	female	Maromizaha	-18.9623	48.4525	2019-04-09	6
Rousettus madagascariensis	65	male	Maromizaha	-18.9623	48.4525	2019-04-09	18
Rousettus madagascariensis	67	female	Maromizaha	-18.9623	48.4525	2019-05-21	6
Rousettus madagascariensis	67	male	Maromizaha	-18.9623	48.4525	2019-05-21	18
Rousettus madagascariensis	70	female	Maromizaha	-18.9623	48.4525	2019-07-03	4
Rousettus madagascariensis	70	male	Maromizaha	-18.9623	48.4525	2019-07-03	11
Rousettus madagascariensis	73	female	Ankarana	-12.9435	49.0555	2019-08-08	7
Rousettus madagascariensis	73	male	Ankarana	-12.9435	49.0555	2019-08-08	14
Rousettus madagascariensis	74	female	Maromizaha	-18.9623	48.4525	2019-08-22	2
Rousettus madagascariensis	74	male	Maromizaha	-18.9623	48.4525	2019-08-22	18
Rousettus madagascariensis	77	female	Maromizaha	-18.9623	48.4525	2019-09-18	7
Rousettus madagascariensis	77	male	Maromizaha	-18.9623	48.4525	2019-09-18	23
Rousettus madagascariensis	80	female	Ankarana	-12.9435	49.0555	2019-09-26	16
Rousettus madagascariensis	80	female	Ankarana	-12.9529	49.0469	2019-09-28	1
Rousettus madagascariensis	80	male	Ankarana	-12.9435	49.0555	2019-09-26	11
Rousettus madagascariensis	80	male	Ankarana	-12.9529	49.0469	2019-09-28	4
Rousettus madagascariensis	81	female	Maromizaha	-18.9623	48.4525	2019-10-15	12
Rousettus madagascariensis	81	male	Maromizaha	-18.9623	48.4525	2019-10-15	20
Rousettus madagascariensis	84	female	Ankarana	-12.9435	49.0555	2019-11-07	21
Rousettus madagascariensis	84	female	Ankarana	-12.9529	49.0469	2019-11-04	4
Rousettus madagascariensis	84	male	Ankarana	-12.9435	49.0555	2019-11-07	11
Rousettus madagascariensis	84	male	Ankarana	-12.9529	49.0469	2019-11-04	3
Rousettus madagascariensis	85	female	Maromizaha	-18.9623	48.4525	2019-11-13	7
Rousettus madagascariensis	85	male	Maromizaha	-18.9623	48.4525	2019-11-13	22
Rousettus madagascariensis	87	female	Ankarana	-12.9435	49.0555	2019-11-30	18
Rousettus madagascariensis	87	male	Ankarana	-12.9435	49.0555	2019-11-30	5
Rousettus madagascariensis	88	male	Maromizaha	-18.9623	48.4525	2019-12-10	28
Rousettus madagascariensis	90	female	Maromizaha	-18.9623	48.4525	2020-01-31	6
Rousettus madagascariensis	90	male	Maromizaha	-18.9623	48.4525	2020-01-31	24
Rousettus madagascariensis	93	female	Maromizaha	-18.9623	48.4525	2020-03-09	8
Rousettus madagascariensis	93	male	Maromizaha	-18.9623	48.4525	2020-03-09	13

### Sheet: Table S2
TableS2 : Accession number for each sample generated from the current study
Accession Number	Binomial	Gene Target	Host Binomial	Bat Sampleid
OR732304	Cyclopodia dubia	COI	Eidolon dupreanum	KEL272
OR732279	Cyclopodia dubia	COI	Eidolon dupreanum	MIZ343
OR732269	Eucampsipoda madagascariensis	COI	Rousettus madagascariensis	MIZ185
OR732253	Eucampsipoda madagascariensis	COI	Rousettus madagascariensis	MIZ207
OR732276	Eucampsipoda madagascariensis	COI	Rousettus madagascariensis	MIZ250
OR732244	Eucampsipoda madagascariensis	COI	Rousettus madagascariensis	MIZ262
OR732249	Eucampsipoda madagascariensis	COI	Rousettus madagascariensis	MIZ300
OR732255	Eucampsipoda madagascariensis	COI	Rousettus madagascariensis	MIZ306
OR732248	Eucampsipoda madagascariensis	COI	Rousettus madagascariensis	MIZ312
OR732283	Eucampsipoda madagascariensis	COI	Rousettus madagascariensis	MIZ346
OR732250	Eucampsipoda madagascariensis	COI	Rousettus madagascariensis	MIZ367
OR732256	Eucampsipoda madagascariensis	COI	Rousettus madagascariensis	MIZ452
OR732241	Eucampsipoda madagascariensis	COI	Rousettus madagascariensis	MIZ455
OR732311	Eucampsipoda madagascariensis	COI	Rousettus madagascariensis	MIZ455
OR732254	Eucampsipoda madagascariensis	COI	Rousettus madagascariensis	MIZ463
OR732312	Eucampsipoda madagascariensis	COI	Rousettus madagascariensis	MIZ463
OR732292	Eucampsipoda madagascariensis	COI	Rousettus madagascariensis	MIZ464
OR732257	Eucampsipoda madagascariensis	COI	Rousettus madagascariensis	MIZ466
OR732314	Eucampsipoda madagascariensis	COI	Rousettus madagascariensis	MIZ466
OR732310	Eucampsipoda madagascariensis	COI	Rousettus madagascariensis	MIZ468
OR732305	Eucampsipoda madagascariensis	COI	Rousettus madagascariensis	MIZ475
OR732315	Eucampsipoda madagascariensis	COI	Rousettus madagascariensis	MIZ476
OR732300	Eucampsipoda madagascariensis	COI	Rousettus madagascariensis	MIZ481
OR732313	Eucampsipoda madagascariensis	COI	Rousettus madagascariensis	MIZ481
OR732288	Eucampsipoda madagascariensis	COI	Rousettus madagascariensis	MIZ484
OR732275	Eucampsipoda madagascariensis	COI	Rousettus madagascariensis	MIZ485
OR732272	Eucampsipoda madagascariensis	COI	Rousettus madagascariensis	MIZ487
OR732297	Eucampsipoda madagascariensis	COI	Rousettus madagascariensis	MIZ492
OR732242	Eucampsipoda madagascariensis	COI	Rousettus madagascariensis	MIZ512
OR732260	Eucampsipoda madagascariensis	COI	Rousettus madagascariensis	MIZ534
OR732274	Eucampsipoda madagascariensis	COI	Rousettus madagascariensis	ROU114
OR732237	Eucampsipoda madagascariensis	COI	Rousettus madagascariensis	ROU120
OR732251	Eucampsipoda madagascariensis	COI	Rousettus madagascariensis	ROU120
OR732299	Eucampsipoda madagascariensis	COI	Rousettus madagascariensis	ROU124
OR732293	Eucampsipoda madagascariensis	COI	Rousettus madagascariensis	ROU132
OR732309	Eucampsipoda madagascariensis	COI	Rousettus madagascariensis	ROU132
OR732245	Eucampsipoda madagascariensis	COI	Rousettus madagascariensis	ROU184
OR732291	Eucampsipoda madagascariensis	COI	Rousettus madagascariensis	ROU184
OR732301	Eucampsipoda madagascariensis	COI	Rousettus madagascariensis	ROU192
OR732303	Eucampsipoda madagascariensis	COI	Rousettus madagascariensis	ROU192
OR732277	Megastrebla wenzeli	COI	Rousettus madagascariensis	MIZ485
OR732302	Megastrebla wenzeli	COI	Rousettus madagascariensis	MIZ485
OR732258	Megastrebla wenzeli	COI	Rousettus madagascariensis	MIZ492
PQ737139	Cyclopodia dubia	18S	Eidolon dupreanum	KEL239
PQ737140	Cyclopodia dubia	18S	Eidolon dupreanum	KEL272
PQ737141	Cyclopodia dubia	18S	Eidolon dupreanum	KEL280B
PQ737142	Cyclopodia dubia	18S	Eidolon dupreanum	KEL282
PQ737143	Eucampsipoda madagascarensis	18S	Rousettus madagascariensis	MIZ466
PQ737144	Eucampsipoda madagascarensis	18S	Rousettus madagascariensis	MIZ466
PQ737145	Eucampsipoda madagascarensis	18S	Rousettus madagascariensis	MIZ481
PQ737149	Eucampsipoda madagascarensis	18S	Rousettus madagascariensis	ROU132
PQ737150	Eucampsipoda madagascarensis	18S	Rousettus madagascariensis	ROU192
PQ737146	Megastrebla wenzeli	18S	Rousettus madagascariensis	MIZ485
PQ737147	Megastrebla wenzeli	18S	Rousettus madagascariensis	MIZ492
PQ737148	Megastrebla wenzeli	18S	Rousettus madagascariensis	MIZ492

### Sheet: Table S3
Table S3: Accession number of all sequences used
Gene Target	Accession Number	Binomial	Host Binomial	Date	Country	Source
COI1	OR732304	Cyclopodia dubia	Eidolon dupreanum	2022	Madagascar	current study
COI1	OR732279	Cyclopodia dubia	Eidolon dupreanum	2022	Madagascar	current study
COI1	OR732269	Eucampsipoda madagascariensis	Rousettus madagascariensis	2022	Madagascar	current study
COI1	OR732253	Eucampsipoda madagascariensis	Rousettus madagascariensis	2022	Madagascar	current study
COI1	OR732276	Eucampsipoda madagascariensis	Rousettus madagascariensis	2022	Madagascar	current study
COI1	OR732244	Eucampsipoda madagascariensis	Rousettus madagascariensis	2022	Madagascar	current study
COI1	OR732249	Eucampsipoda madagascariensis	Rousettus madagascariensis	2022	Madagascar	current study
COI1	OR732255	Eucampsipoda madagascariensis	Rousettus madagascariensis	2022	Madagascar	current study
COI1	OR732248	Eucampsipoda madagascariensis	Rousettus madagascariensis	2022	Madagascar	current study
COI1	OR732283	Eucampsipoda madagascariensis	Rousettus madagascariensis	2022	Madagascar	current study
COI1	OR732250	Eucampsipoda madagascariensis	Rousettus madagascariensis	2022	Madagascar	current study
COI1	OR732256	Eucampsipoda madagascariensis	Rousettus madagascariensis	2022	Madagascar	current study
COI1	OR732241	Eucampsipoda madagascariensis	Rousettus madagascariensis	2022	Madagascar	current study
COI1	OR732311	Eucampsipoda madagascariensis	Rousettus madagascariensis	2022	Madagascar	current study
COI1	OR732254	Eucampsipoda madagascariensis	Rousettus madagascariensis	2022	Madagascar	current study
COI1	OR732312	Eucampsipoda madagascariensis	Rousettus madagascariensis	2022	Madagascar	current study
COI1	OR732292	Eucampsipoda madagascariensis	Rousettus madagascariensis	2022	Madagascar	current study
COI1	OR732257	Eucampsipoda madagascariensis	Rousettus madagascariensis	2022	Madagascar	current study
COI1	OR732314	Eucampsipoda madagascariensis	Rousettus madagascariensis	2022	Madagascar	current study
COI1	OR732310	Eucampsipoda madagascariensis	Rousettus madagascariensis	2022	Madagascar	current study
COI1	OR732305	Eucampsipoda madagascariensis	Rousettus madagascariensis	2022	Madagascar	current study
COI1	OR732315	Eucampsipoda madagascariensis	Rousettus madagascariensis	2022	Madagascar	current study
COI1	OR732300	Eucampsipoda madagascariensis	Rousettus madagascariensis	2022	Madagascar	current study
COI1	OR732313	Eucampsipoda madagascariensis	Rousettus madagascariensis	2022	Madagascar	current study
COI1	OR732288	Eucampsipoda madagascariensis	Rousettus madagascariensis	2022	Madagascar	current study
COI1	OR732275	Eucampsipoda madagascariensis	Rousettus madagascariensis	2022	Madagascar	current study
COI1	OR732272	Eucampsipoda madagascariensis	Rousettus madagascariensis	2022	Madagascar	current study
COI1	OR732297	Eucampsipoda madagascariensis	Rousettus madagascariensis	2022	Madagascar	current study
COI1	OR732242	Eucampsipoda madagascariensis	Rousettus madagascariensis	2022	Madagascar	current study
COI1	OR732260	Eucampsipoda madagascariensis	Rousettus madagascariensis	2022	Madagascar	current study
COI1	OR732274	Eucampsipoda madagascariensis	Rousettus madagascariensis	2022	Madagascar	current study
COI1	OR732237	Eucampsipoda madagascariensis	Rousettus madagascariensis	2022	Madagascar	current study
COI1	OR732251	Eucampsipoda madagascariensis	Rousettus madagascariensis	2022	Madagascar	current study
COI1	OR732299	Eucampsipoda madagascariensis	Rousettus madagascariensis	2022	Madagascar	current study
COI1	OR732293	Eucampsipoda madagascariensis	Rousettus madagascariensis	2022	Madagascar	current study
COI1	OR732309	Eucampsipoda madagascariensis	Rousettus madagascariensis	2022	Madagascar	current study
COI1	OR732245	Eucampsipoda madagascariensis	Rousettus madagascariensis	2022	Madagascar	current study
COI1	OR732291	Eucampsipoda madagascariensis	Rousettus madagascariensis	2022	Madagascar	current study
COI1	OR732301	Eucampsipoda madagascariensis	Rousettus madagascariensis	2022	Madagascar	current study
COI1	OR732303	Eucampsipoda madagascariensis	Rousettus madagascariensis	2022	Madagascar	current study
COI1	OR732277	Megastrebla wenzeli	Rousettus madagascariensis	2022	Madagascar	current study
COI1	OR732302	Megastrebla wenzeli	Rousettus madagascariensis	2022	Madagascar	current study
COI1	OR732258	Megastrebla wenzeli	Rousettus madagascariensis	2022	Madagascar	current study
COI1	KR997994	Eucampsipoda sp. MD-2016	Rousettus aegyptiacus	2016	South Africa	GenBank
COI1	KR997992	Eucampsipoda sp. MD-2016	Rousettus aegyptiacus	2016	South Africa	GenBank
COI1	KR997999	Eucampsipoda sp. MD-2016	Rousettus aegyptiacus	2016	South Africa	GenBank
COI1	KR997999	Eucampsipoda sp. MD-2016	Rousettus aegyptiacus	2016	South Africa	GenBank
COI1	KR998001	Eucampsipoda sp. MD-2016	Rousettus aegyptiacus	2016	South Africa	GenBank
COI1	MH151059	Eucampsipoda africana	Rousettus aegyptiacus	2018	Nigeria	GenBank
COI1	MH151060	Eucampsipoda africana	Rousettus aegyptiacus	2018	Nigeria	GenBank
COI1	KR997998	Eucampsipoda africana	Rousettus aegyptiacus	2016	South Africa	GenBank
COI1	MH151062	Eucampsipoda africana	Rousettus aegyptiacus	2018	Nigeria	GenBank
COI1	LC536587	Eucampsipoda africana	Rousettus aegyptiacus	2020	Zambia	GenBank
COI1	LC536586	Eucampsipoda africana	Rousettus aegyptiacus	2020	Zambia	GenBank
COI1	LC536588	Eucampsipoda africana	Rousettus aegyptiacus	2020	Zambia	GenBank
COI1	MH151066	Eucampsipoda africana	Rousettus aegyptiacus	2018	Nigeria	GenBank
COI1	KR997997	Eucampsipoda sp. MD-2016	Rousettus aegyptiacus	2016	South Africa	GenBank
COI1	KF021491	Eucampsipoda africana	Rousettus aegyptiacus	2013	Kenya	GenBank
COI1	MH151065	Eucampsipoda africana	Rousettus aegyptiacus	2018	Nigeria	GenBank
COI1	MH151063	Eucampsipoda africana	Rousettus aegyptiacus	2018	Nigeria	GenBank
COI1	KR997996	Eucampsipoda sp. MD-2016	Rousettus aegyptiacus	2016	South Africa	GenBank
COI1	KR997995	Eucampsipoda sp. MD-2016	Rousettus aegyptiacus	2016	South Africa	GenBank
COI1	KF021500	Eucampsipoda theodori	Rousettus obliviosus	2010	Comoros	GenBank
COI1	KF021499	Eucampsipoda theodori	Rousettus obliviosus	2010	Comoros	GenBank
COI1	KF021496	Eucampsipoda theodori	Rousettus obliviosus	2010	Comoros	GenBank
COI1	KF021498	Eucampsipoda theodori	Rousettus obliviosus	2010	Comoros	GenBank
COI1	KF021497	Eucampsipoda theodori	Rousettus obliviosus	2010	Comoros	GenBank
COI1	KF021493	Eucampsipoda inermis	Rousettus amplexicaudatus	2006	Philippines	GenBank
COI1	OM283592	Eucampsipoda africana	Rousettus leschenaultii	2019	Pakistan	GenBank
COI1	OM283590	Eucampsipoda africana	Rousettus leschenaultii	2019	Pakistan	GenBank
COI1	OM283588	Eucampsipoda sp	Rousettus leschenaultii	2019	Pakistan	GenBank
COI1	OM283589	Eucampsipoda africana	Rousettus leschenaultii	2019	Pakistan	GenBank
COI1	OM283591	Eucampsipoda africana	Rousettus leschenaultii	2019	Pakistan	GenBank
COI1	OM283593	Eucampsipoda africana	Rousettus leschenaultii	2019	Pakistan	GenBank
COI1	KF021495	Eucampsipoda madagascariensis	Rousettus madagascariensis	2008	Madagascar	GenBank
COI1	KF021494	Eucampsipoda madagascariensis	Rousettus madagascariensis	2008	Madagascar	GenBank
COI1	KF273783	Eucampsipoda sundaica	Pteropus vampyrus	2004	Malaysia	GenBank
COI1	MF462043	Cyclopodia dubia	Eidolon dupreanum	2017	Madagascar	GenBank
COI1	KF273782	Cyclopodia horsefieldi	Pteropus vampyrus	2004	Malaysia	GenBank
COI1	KF273778	Cyclopodia horsefieldi	Pteropus lylei	2006	Cambodia	GenBank
COI1	KF273770	Cyclopodia horsefieldi	Pteropus hypomelanus	2006	Malaysia	GenBank
COI1	OL847632	Basilia lindolphoi	Myotis nigricans	2021	Brasil	GenBank
COI1	MH282032	Basilia tiptoni	NA	2013	Panama	GenBank
COI1	MK140104	Basilia nana	Myotis myotis	2018	Hungary	GenBank
COI1	KF021492	Nycteribia africana	Rousettus aegyptiacus	2006	Kenya	GenBank
COI1	KF021517	Nycteribia stylidiopsis	Miniopterus gleni	2012	Madagascar	GenBank
COI1	MF462046	Nycteribia stylidiopsis	Myotis goudoti	2017	Madagascar	GenBank
COI1	MK140156	Nycteribia schmidlii	Miniopterus schreibersii	2018	Romania	GenBank
COI1	MW590968	Nycteribia kolenatii	bat	2007	Finland	GenBank
COI1	MK140160	Nycteribia kolenatii	Myotis myotis	2018	Romania	GenBank
COI1	KF021501	Nycteribia parvula	Miniopterus schreibersii	2006	Philippines	GenBank
COI1	LC522026	Nycteribia allotopa	Miniopterus fulginosus	2020	Japan	GenBank
COI1	LC522022	Nycteribia allotopa	Miniopterus fulginosus	2020	Japan	GenBank
COI1	MT362948	Phthiridium spp	bat	2020	South Korea	GenBank
COI1	AB632570	Phthiridium hindler	Rhinolophus ferrumequinum	2011	Japan	GenBank
COI1	MK140116	Phthiridium spp	Rhinolophus mehelyi	2018	Romania	GenBank
COI1	MZ483872	Phthiridium spp	Myotis spp	2020	China	GenBank
COI1	AB632571	Brachytarsina kanoi	Miniopterus fuscu	2011	Japan	GenBank
COI1	MH282239	Trichobius dugesioides	bat	2014	Panama	GenBank
COI1	KF453436	Brachytarsina allaudi	Hipposideros gigas	2012	Gabon	GenBank
COI1	MT362949	Brachytarsina spp	bat	2020	South Korea	GenBank
COI1	MW792204	Streblidae spp	Hipposideros ruber	2017	Uganda	GenBank
COI1	MW792205	Streblidae spp	Hipposideros ruber	2017	Uganda	GenBank
COI1	MZ382456	Leptocyclopodia ferrarii	Cynopterus brachyotis	2021	Malaysia	GenBank
COI1	KF021534	Penicillidia leptothrinax	Miniopterus sororculus	2012	Madagascar	GenBank
COI1	MK140180	Penicillidia conspicua	Miniopterus schreibersii	2018	Romania	GenBank
COI1	KF021535	Penicillidia oceania	Miniopterus schreibersi	2006	Philippines	GenBank
COI1	KF021518	Penicillidia fulvida	Miniopterus gleni	2012	Madagascar	GenBank
COI1	MK140183	Penicillidia dufourii	Myotis blythii	2018	Hungary	GenBank
COI1	AB632567	Penicillidia monoceros	Myotis daubentonii	2011	Japan	GenBank
COI1	MT362947	Penicillidia spp	bat	2020	South Korea	GenBank
COI1	AB632538	Basilia rybini	Myotis daubentonii	2011	Japan	GenBank
COI1	AB632536	Basilia truncata	Myotis mystacinus	2011	Japan	GenBank
COI1	KF273779	Cyclopodia horsefieldi	Pteropus hypomelanus	2004	Malaysia	GenBank
COI1	KR997993	Eucampsipoda spp	Rousettus aegyptiacus	2016	South Africa	GenBank
COI1	MF462051	Penicillidia leptothrinax	Miniopterus manavi	2017	Madagascar	GenBank
COI1	MH151061	Eucampsipoda africana	Rousettus aegyptiacus	2013	Nigeria	GenBank
COI1	MH151064	Eucampsipoda africana	Rousettus aegyptiacus	2013	Nigeria	GenBank
COI1	MK140181	Penicillidia dufourii	Myotis myotis	2018	Romania	GenBank
COI1	MW590972	Penicillidia monoceros	bird	2021	Finland	GenBank
COI1	OM327588	Brachytarsina kanoi	NA	2022	Pakistan	GenBank
COI1	OM327589	Brachytarsina kanoi	NA	2022	Pakistan	GenBank
COI1	ON704664	Penicillidia fulvida	Rhinolophus fumigatus	2015	Kenya	GenBank
COI1	ON704703	Penicillidia fulvida	Triaenops afer	2015	Kenya	GenBank
COI1	ON704710	Penicillidia fulvida	Miniopterus spp	2015	Kenya	GenBank
COI1	NC_001709	Drosophila melanogaster	NA	1999	USA	GenBank
18S	PQ737139	Cyclopodia_dubia	Eidolon_dupreanum	2019	Madagascar	current study
18S	PQ737140	Cyclopodia_dubia	Eidolon_dupreanum	2019	Madagascar	current study
18S	PQ737141	Cyclopodia_dubia	Eidolon_dupreanum	2019	Madagascar	current study
18S	PQ737142	Cyclopodia_dubia	Eidolon_dupreanum	2019	Madagascar	current study
18S	PQ737143	Eucampsipoda_madagascarensis	Rousettus_madagascariensis	2019	Madagascar	current study
18S	PQ737144	Eucampsipoda_madagascarensis	Rousettus_madagascariensis	2019	Madagascar	current study
18S	PQ737145	Eucampsipoda_madagascarensis	Rousettus_madagascariensis	2019	Madagascar	current study
18S	PQ737146	Megastrebla_wenzeli	Rousettus_madagascariensis	2019	Madagascar	current study
18S	PQ737147	Megastrebla_wenzeli	Rousettus_madagascariensis	2019	Madagascar	current study
18S	PQ737148	Megastrebla_wenzeli	Rousettus_madagascariensis	2019	Madagascar	current study
18S	PQ737149	Eucampsipoda_madagascarensis	Rousettus_madagascariensis	2019	Madagascar	current study
18S	PQ737150	Eucampsipoda_madagascarensis	Rousettus_madagascariensis	2019	Madagascar	current study
18S	DQ133083	Ascodipteron sp Di137	Hipposiderus bicolor	2005	Malaysia	GenBank
18S	DQ133077	Ascodipteron phyllorhinae	Hipposiderus bicolor	2005	Malaysia	GenBank
18S	DQ133060	Brachyotheca lobulata	Hipposiderus bicolor	2005	Malaysia	GenBank
18S	DQ133062	Brachyotheca lobulata	Hipposiderus bicolor	2005	Malaysia	GenBank
18S	DQ133054	Brachyotheca lobulata	Hipposiderus sp.	2005	Malaysia	GenBank
18S	DQ133056	Brachyotheca lobulata	Hipposiderus sp.	2005	Malaysia	GenBank
18S	DQ133085	Megastrebla nigriceps	Eonycteris s. spelaea	2005	Malaysia	GenBank
18S	DQ133066	Megastrebla nigriceps	Eonycteris s. spelaea	2005	Malaysia	GenBank
18S	DQ133055	Megastrebla parvior	Eonycteris s. spelaea	2005	Malaysia	GenBank
18S	DQ133072	Raymondia huberi	NA	2005	Ethopia	GenBank
18S	DQ133080	Strebla guajiro	Glossophaga sp.	2005	Mexico	GenBank
18S	DQ133082	Strebla mirabilis	NA	2005	Venezuela	GenBank
18S	DQ133063	Trichobius caecus	Pteronotus sp.	2005	Mexico	GenBank
18S	DQ133079	Trichobius corynorhini	Corynorhinus townsendi	2005	USA	GenBank
18S	DQ133061	Trichobius diaemi	Desmodus sp.	2005	Mexico	GenBank
18S	DQ133069	Trichobius dugesii	unknown	2005	Mexico	GenBank
18S	DQ133053	Trichobius hirsutulus	Myotis sp.	2005	Mexico	GenBank
18S	DQ133070	Trichobius intermedius	fruit bat	2005	Mexico	GenBank
18S	DQ133088	Trichobius longipes	Phyllostomus sp.	2005	Mexico	GenBank
18S	DQ133084	Trichobius major	Eptesicus fuscus	2005	USA	GenBank
18S	DQ133081	Trichobius major	Myotis sp.	2005	USA	GenBank
18S	DQ133087	Trichobius parasiticus	NA	2005	Mexico	GenBank
18S	DQ133065	Trichobius yunkeri	NA	2005	Mexico	GenBank
18S	DQ133086	Trichobius yunkeri	NA	2005	Mexico	GenBank
18S	DQ133071	Basilia coronata indivisa	Myotis ater	2005	Malaysia	GenBank
18S	DQ133057	Basilia corynorhini	Corynorhinus townsendi	2005	USA	GenBank
18S	DQ133064	Basilia forcipata	Myotis volans	2005	USA	GenBank
18S	DQ133073	Dipseliopoda biannulata	NA	2005	Africa	GenBank
18S	DQ133076	Eucampsipoda inermis	Eonycteris spelaea	2005	Malaysia	GenBank
18S	DQ133068	Eucampsipoda penthetoris	Eonycteris s. spelaea	2005	Malaysia	GenBank
18S	DQ133058	Phthiridium fraternum	Hipposiderus bicolor	2005	Malaysia	GenBank
18S	DQ133078	Lipoptena cervi	deer	2005	Germany	GenBank
18S	AF073888	Ornithoica vicina	NA	1998	Canada	GenBank
18S	AF322421	Ornithomyia avicularia	NA	2000	NA	GenBank
18S	AF322431	Glossina palpalis	NA	2000	NA	GenBank
18S	M21017	Drosophila melanogaster	NA	1988	NA	GenBank
18S	KF156670	Eucampsipoda africana	Rousettus aegyptiacus	2011	Kenya	GenBank
18S	KF156671	Eucampsipoda inermis	Rousettus amplexicaudatus	2006	Philippines	GenBank
18S	KF156672	Eucampsipoda inermis	Rousettus amplexicaudatus	2006	Philippines	GenBank
18S	KF156673	Eucampsipoda madagascarensis	Rousettus madagascariensis	2008	Madagascar	GenBank
18S	KF156674	Eucampsipoda madagascarensis	Rousettus madagascariensis	2008	Madagascar	GenBank
18S	KF156680	Eucampsipoda theodori	Rousettus obliviosus	2010	Comoros	GenBank
18S	KF156675	Eucampsipoda theodori	Rousettus obliviosus	2010	Comoros	GenBank
18S	KF156678	Eucampsipoda theodori	Rousettus obliviosus	2010	Comoros	GenBank
18S	KF156681	Eucampsipoda theodori	Rousettus obliviosus	2010	Comoros	GenBank
18S	KF156676	Eucampsipoda theodori	Rousettus obliviosus	2010	Comoros	GenBank
18S	KF156677	Eucampsipoda theodori	Rousettus obliviosus	2010	Comoros	GenBank
18S	KF156679	Eucampsipoda theodori	Rousettus obliviosus	2010	Comoros	GenBank
18S	KF156683	Nycteribia schmidlii	Miniopterus africanus	2012	Kenya	GenBank
18S	KF156685	Nycteribia schmidlii	Miniopterus inflatus	2011	Kenya	GenBank
18S	KF156684	Nycteribia schmidlii	Miniopterus africanus	2012	Kenya	GenBank
18S	KF156686	Nycteribia schmidlii	Miniopterus africanus	2012	Kenya	GenBank
18S	KF156687	Nycteribia stylidiopsis	Miniopterus griveaudi	2010	Comoros	GenBank
18S	KF156694	Nycteribia stylidiopsis	Miniopterus gleni	2008	Madagascar	GenBank
18S	KF156691	Nycteribia stylidiopsis	Miniopterus gleni	2012	Madagascar	GenBank
18S	KF156692	Nycteribia stylidiopsis	Miniopterus gleni	2012	Madagascar	GenBank
18S	KF156693	Nycteribia stylidiopsis	Miniopterus griveaudi	2012	Madagascar	GenBank
18S	KF156695	Nycteribia stylidiopsis	Miniopterus griveaudi	2012	Madagascar	GenBank
18S	KF156690	Nycteribia stylidiopsis	Miniopterus griveaudi	2012	Madagascar	GenBank
18S	KF156689	Nycteribia stylidiopsis	Miniopterus griveaudi	2012	Madagascar	GenBank
18S	KF156688	Nycteribia stylidiopsis	Miniopterus gleni	2012	Madagascar	GenBank
18S	KF156696	Nycteribia stylidiopsis	Miniopterus gleni	2012	Madagascar	GenBank
18S	KF156682	Nycteribia parvula	Miniopterus schreibersi	2006	Philippines	GenBank
18S	KF156711	Penicillidia leptothrinax	Miniopterus griveaudi	2012	Madagascar	GenBank
18S	KF156703	Penicillidia leptothrinax	Miniopterus manavi	2012	Madagascar	GenBank
18S	KF156714	Penicillidia leptothrinax	Miniopterus sororculus	2012	Madagascar	GenBank
18S	KF156707	Penicillidia leptothrinax	Miniopterus gleni	2011	Madagascar	GenBank
18S	KF156706	Penicillidia leptothrinax	Miniopterus gleni	2012	Madagascar	GenBank
18S	KF156708	Penicillidia leptothrinax	Miniopterus mahafaliensis	2011	Madagascar	GenBank
18S	KF156700	Penicillidia leptothrinax	Miniopterus griveaudi	2012	Madagascar	GenBank
18S	KF156709	Penicillidia leptothrinax	Miniopterus griveaudi	2012	Madagascar	GenBank
18S	KF156712	Penicillidia leptothrinax	Miniopterus sororculus	2012	Madagascar	GenBank
18S	KF156713	Penicillidia leptothrinax	Miniopterus sororculus	2012	Madagascar	GenBank
18S	KF156710	Penicillidia leptothrinax	Miniopterus mahafaliensis	2011	Madagascar	GenBank
18S	KF156705	Penicillidia leptothrinax	Miniopterus gleni	2012	Madagascar	GenBank
18S	KF156704	Penicillidia leptothrinax	Miniopterus petersoni	2010	Madagascar	GenBank
18S	KF156702	Penicillidia leptothrinax	Miniopterus manavi	2010	Madagascar	GenBank
18S	KF156701	Penicillidia leptothrinax	Miniopterus manavi	2010	Madagascar	GenBank
18S	KF156697	Penicillidia fulvida	Miniopterus gleni	2012	Madagascar	GenBank
18S	KF156698	Penicillidia fulvida	Miniopterus griveaudi	2012	Madagascar	GenBank

### Sheet: Table S4
Table S4: Summary of the four generalized additive models (gam) with their respective AICs
Model:	Full field dataset: Top fit model for abundance of Cyclopodia dubia on E. dupreanum hosts in Angavokely roost site
Formula:	bat_flies ~ s(mass_forearm_residual, bs = "tp") + s(yday, by = bat_sex, k = 7, bs = "cc") + s(year, bs = "re")
	Parametric coefficients:
		estimate	Std. error	z value	Pr(>|z|)			df = 21.09033
	(Intercept)	-1.709	8.496	-0.201	>.1			AIC =2552.841
	Approximate significance of smooth terms:
		edf	Ref.df	Chi.sq	p-value			R-sq.(adj) = 0.311
	s(mass_forearm_residual)	4.44	5.53	33.12	<0.001	***		Deviance explained = 44.2%
	s(yday):bat_sexfemale	4.91	5	2483.26	<0.001	***		Scale est. = 1
	s(yday):bat_sexmale	4.984	5	689.43	<0.001	***		n = 627
	s(year)	5.756	6	270.65	<0.001	***		UBRE = 1.4572
Model:	Full field dataset: Top fit model for abundance of Eucampsipoda madagascariensis on R. madagascariensis hosts in Maromizaha roost site
Formula:	bat_flies ~ s(mass_forearm_residual, bs = "tp") + s(yday, by = bat_sex, k = 7, bs = "cc") + s(year, bs = "re")
	Parametric coefficients:
		estimate	Std. error	z value	Pr(>|z|)			df = 21.95
	(Intercept)	2.1768	0.2415	9.014	<0.001***			AIC =4075.983
	Approximate significance of smooth terms:
		edf	Ref.df	Chi.sq	p-value			R-sq.(adj) = 0.186
	s(mass_forearm_residual)	7.891	8.672	36.6	<0.001	***		Deviance explained = 23.2%
	s(yday):bat_sexfemale	3.61	5	422.9	<0.001	***		Scale est. = 1
	s(yday):bat_sexmale	4.484	5	1472.2	<0.001	***		n = 530
	s(year)	4.962	6	128.7	<0.001	***		UBRE = 2.91
Model:	Morphological data subset: Top fit model for abundance of Cyclopodia dubia on E. dupreanum hosts in Angavokely roost site
Formula:	bat_flies ~ s(bat_sex, bs="re") + s(fly_sex_bs="re") + s(mass_forearm_residual, bs = "tp") + s(yday, by = bat_sex, k = 7, bs = "cc") + s(year, bs = "re")
	Parametric coefficients:
		estimate	Std. error	z value	Pr(>|z|)			df = 11.37
	(Intercept)	0.7125	2.598	0.274	>0.1			AIC =1221.016
	Approximate significance of smooth terms:
		edf	Ref.df	Chi.sq	p-value			R-sq.(adj) = 0.142
	s(bat_sex)	0.777	1	3.958	0.0373	*
	s(fly_sex)	0.785	1	3.633	0.0314	*
	s(mass_forearm_residual)	2.803	3.576	11.094	0.0193	*		Deviance explained = 16.1%
	s(yday):bat_sexfemale	2.861	3	141.864	<0.001	***		Scale est. = 1
	s(yday):bat_sexmale	2.145	3	18.954	<0.001	***		n = 316
	s(year)	1	1	33.637	<0.001	***		UBRE = 0.77095
Model:	Morphological data subset: Top fit model for abundance of Eucampsipoda madagascariensis on R. madagascariensis hosts in Maromizaha roost site
Formula:	bat_flies ~ s(bat_sex, bs="re") + s(fly_sex_bs="re") + s(mass_forearm_residual, bs = "tp") + s(yday, by = bat_sex, k = 7, bs = "cc") + s(year, bs = "re")
	Parametric coefficients:
		estimate	Std. error	z value	Pr(>|z|)			df = 17.33
	(Intercept)	1.279	0.109	11.7	<0.001***			AIC =4641.006
	Approximate significance of smooth terms:
		edf	Ref.df	Chi.sq	p-value			R-sq.(adj) = 0.136
	s(bat_sex)	0.000193	1	0	0.0373
	s(fly_sex)	0.929	1	12.991	0.0314	*
	s(mass_forearm_residual)	4.817	5.951	18.716	0.0193	*		Deviance explained = 16.8%
	s(yday):bat_sexfemale	4.944	5	140.524	<0.001	***		Scale est. = 1
	s(yday):bat_sexmale	4.727	5	324.92	<0.001	***		n = 796
	s(year)	0.917	1	5.927	<0.001	***		UBRE = 2.2659
Model:	Full field dataset: Top fit model for abundance of Cyclopodia dubia on E. dupreanum hosts in Anakarana roost site
Formula:	bat_flies ~ s(mass_forearm_residual, bs = "tp") + s(yday, by = bat_sex, k = 7, bs = "cc") + s(year, bs = "re") + s(bat_sex, bs="re)
	Parametric coefficients:
		estimate	Std. error	z value	Pr(>|z|)			df = 8.51
	(Intercept)	-1.709	8.496	-0.201	0.841			AIC =678.54
	Approximate significance of smooth terms:
		edf	Ref.df	Chi.sq	p-value			R-sq.(adj) = 0.207
	s(mass_forearm_residual)	1.879	2.33	3.6	0.221			Deviance explained = 23.7%
	s(bat_sex)	0.893	1	8.74	0.0019	**
	s(yday):bat_sexfemale	1.732	2	50.905	<0.001	***		Scale est. = 1
	s(yday):bat_sexmale	1.612	2	12.811	0.0182	*		n = 143
	s(year)	1.394	2	20.733	<0.001	***		UBRE = 1.1727
Model:	Full field dataset: Top fit model for abundance of Eucampsipoda madagascariensis on R. madagascariensis hosts in Ankarana roost site
Formula:	bat_flies ~ s(mass_forearm_residual, bs = "tp") + s(yday, by = bat_sex, k = 7, bs = "cc") + s(year, bs = "re") + s(bat_sex, bs="re)
	Parametric coefficients:
		estimate	Std. error	z value	Pr(>|z|)			df = 9.93
	(Intercept)	1.425	0.133	10.68	<0.001***			AIC =934.5785
	Approximate significance of smooth terms:
		edf	Ref.df	Chi.sq	p-value			R-sq.(adj) = 0.159
	s(mass_forearm_residual)	3.218	4.106	339.576	< 0.001	***		Deviance explained = 20.7%
	s(bat_sex)	0.831	1	6.491	0.0101	**
	s(yday):bat_sexfemale	1.739	2	8.875	0.0998	*		Scale est. = 1
	s(yday):bat_sexmale	1.797	2	17.579	0.0031	**		n = 188
	s(year)	1.343	2	2.216	>.1	***		UBRE = 1.034

### Sheet: Table S5
Table S5 : Optimal ectoparasite - climate lags by cross correlation
Rousettus madagascariensis					Eidolon dupreanum
lag	ccf	variable	bat_sex		lag	ccf	variable	bat_sex
-12	0.38493	mean humidity	female		-12	-0.00778502	mean humidity	female
-11	0.401032	mean humidity	female		-11	0.0736447	mean humidity	female
-10	0.350559	mean humidity	female		-10	-0.230672	mean humidity	female
-9	0.0438493	mean humidity	female		-9	-0.291958	mean humidity	female
-8	-0.0841624	mean humidity	female		-8	-0.292508	mean humidity	female
-7	-0.370152	mean humidity	female		-7	-0.0844492	mean humidity	female
-6	-0.286374	mean humidity	female		-6	0.102407	mean humidity	female
-5	-0.237303	mean humidity	female		-5	0.344063	mean humidity	female
-4	-0.296398	mean humidity	female		-4	0.288419	mean humidity	female
-3	-0.212604	mean humidity	female		-3	0.257245	mean humidity	female
-2	-0.0185195	mean humidity	female		-2	0.202423	mean humidity	female
-1	0.304319	mean humidity	female		-1	0.161444	mean humidity	female
0	0.421714	mean humidity	female		0	0.181242	mean humidity	female
-12	0.379146	mean temperature	female		-12	-0.340765	mean temperature	female
-11	0.145855	mean temperature	female		-11	-0.46153	mean temperature	female
-10	-0.0693518	mean temperature	female		-10	-0.351564	mean temperature	female
-9	-0.331744	mean temperature	female		-9	-0.138461	mean temperature	female
-8	-0.458493	mean temperature	female		-8	0.0936177	mean temperature	female
-7	-0.565463	mean temperature	female		-7	0.208598	mean temperature	female
-6	-0.443371	mean temperature	female		-6	0.294786	mean temperature	female
-5	-0.289219	mean temperature	female		-5	0.277085	mean temperature	female
-4	-0.0542334	mean temperature	female		-4	0.220017	mean temperature	female
-3	0.198413	mean temperature	female		-3	0.164535	mean temperature	female
-2	0.425483	mean temperature	female		-2	0.14302	mean temperature	female
-1	0.520328	mean temperature	female		-1	-0.0966156	mean temperature	female
0	0.42611	mean temperature	female		0	-0.310824	mean temperature	female
-12	0.311723	mean precipitation	female		-12	-0.154269	mean precipitation	female
-11	0.361024	mean precipitation	female		-11	-0.190767	mean precipitation	female
-10	0.111745	mean precipitation	female		-10	-0.144233	mean precipitation	female
-9	-0.0754047	mean precipitation	female		-9	-0.110659	mean precipitation	female
-8	-0.334513	mean precipitation	female		-8	-0.159742	mean precipitation	female
-7	-0.315077	mean precipitation	female		-7	0.102248	mean precipitation	female
-6	-0.259854	mean precipitation	female		-6	0.321158	mean precipitation	female
-5	-0.0545187	mean precipitation	female		-5	0.497657	mean precipitation	female
-4	0.0558444	mean precipitation	female		-4	0.444066	mean precipitation	female
-3	0.203094	mean precipitation	female		-3	0.189958	mean precipitation	female
-2	0.315036	mean precipitation	female		-2	0.0677481	mean precipitation	female
-1	0.376169	mean precipitation	female		-1	-0.120156	mean precipitation	female
0	0.258615	mean precipitation	female		0	-0.119076	mean precipitation	female
-12	0.119727	mean humidity	male		-12	0.135913	mean humidity	male
-11	0.218933	mean humidity	male		-11	0.124989	mean humidity	male
-10	0.288102	mean humidity	male		-10	-0.0426377	mean humidity	male
-9	0.120447	mean humidity	male		-9	-0.193407	mean humidity	male
-8	-0.0675965	mean humidity	male		-8	-0.25753	mean humidity	male
-7	-0.316828	mean humidity	male		-7	-0.275963	mean humidity	male
-6	-0.32597	mean humidity	male		-6	-0.0954994	mean humidity	male
-5	-0.552084	mean humidity	male		-5	0.101659	mean humidity	male
-4	-0.398902	mean humidity	male		-4	0.0876269	mean humidity	male
-3	-0.108559	mean humidity	male		-3	0.187808	mean humidity	male
-2	0.0757653	mean humidity	male		-2	0.22977	mean humidity	male
-1	0.319741	mean humidity	male		-1	0.276118	mean humidity	male
0	0.333348	mean humidity	male		0	0.311985	mean humidity	male
-12	0.420098	mean temperature	male		-12	-0.136838	mean temperature	male
-11	0.254448	mean temperature	male		-11	-0.334718	mean temperature	male
-10	-0.0258022	mean temperature	male		-10	-0.364346	mean temperature	male
-9	-0.299284	mean temperature	male		-9	-0.284476	mean temperature	male
-8	-0.489006	mean temperature	male		-8	-0.156216	mean temperature	male
-7	-0.595056	mean temperature	male		-7	-0.0207482	mean temperature	male
-6	-0.485751	mean temperature	male		-6	0.129567	mean temperature	male
-5	-0.252527	mean temperature	male		-5	0.203329	mean temperature	male
-4	0.019608	mean temperature	male		-4	0.253561	mean temperature	male
-3	0.253478	mean temperature	male		-3	0.292539	mean temperature	male
-2	0.420165	mean temperature	male		-2	0.291058	mean temperature	male
-1	0.458047	mean temperature	male		-1	0.106383	mean temperature	male
0	0.39679	mean temperature	male		0	-0.118826	mean temperature	male
-12	0.214392	mean precipitation	male		-12	-0.0827165	mean precipitation	male
-11	0.230284	mean precipitation	male		-11	-0.102541	mean precipitation	male
-10	-0.0531099	mean precipitation	male		-10	-0.214718	mean precipitation	male
-9	-0.256969	mean precipitation	male		-9	-0.216621	mean precipitation	male
-8	-0.317068	mean precipitation	male		-8	-0.305769	mean precipitation	male
-7	-0.258278	mean precipitation	male		-7	-0.137501	mean precipitation	male
-6	-0.387609	mean precipitation	male		-6	0.0259891	mean precipitation	male
-5	-0.318311	mean precipitation	male		-5	0.262716	mean precipitation	male
-4	-0.149864	mean precipitation	male		-4	0.335316	mean precipitation	male
-3	0.230548	mean precipitation	male		-3	0.333089	mean precipitation	male
-2	0.333213	mean precipitation	male		-2	0.253054	mean precipitation	male
-1	0.470075	mean precipitation	male		-1	0.0342713	mean precipitation	male
0	0.380417	mean precipitation	male		0	-0.0394542	mean precipitation	male
-12	0.303801	mean humidity	composite		-12	0.111557	mean humidity	composite
-11	0.328594	mean humidity	composite		-11	0.132819	mean humidity	composite
-10	0.386287	mean humidity	composite		-10	-0.111672	mean humidity	composite
-9	0.213028	mean humidity	composite		-9	-0.244428	mean humidity	composite
-8	-0.0464483	mean humidity	composite		-8	-0.285486	mean humidity	composite
-7	-0.350623	mean humidity	composite		-7	-0.193421	mean humidity	composite
-6	-0.406346	mean humidity	composite		-6	0.00530105	mean humidity	composite
-5	-0.516161	mean humidity	composite		-5	0.187233	mean humidity	composite
-4	-0.421557	mean humidity	composite		-4	0.162809	mean humidity	composite
-3	-0.170567	mean humidity	composite		-3	0.191737	mean humidity	composite
-2	0.0258783	mean humidity	composite		-2	0.211441	mean humidity	composite
-1	0.321751	mean humidity	composite		-1	0.224704	mean humidity	composite
0	0.399068	mean humidity	composite		0	0.272225	mean humidity	composite
-12	0.510648	mean temperature	composite		-12	-0.231008	mean temperature	composite
-11	0.286204	mean temperature	composite		-11	-0.397146	mean temperature	composite
-10	-0.0375836	mean temperature	composite		-10	-0.366246	mean temperature	composite
-9	-0.356217	mean temperature	composite		-9	-0.232351	mean temperature	composite
-8	-0.589336	mean temperature	composite		-8	-0.0580922	mean temperature	composite
-7	-0.703147	mean temperature	composite		-7	0.0607541	mean temperature	composite
-6	-0.57552	mean temperature	composite		-6	0.18624	mean temperature	composite
-5	-0.323924	mean temperature	composite		-5	0.227297	mean temperature	composite
-4	-0.0150701	mean temperature	composite		-4	0.243549	mean temperature	composite
-3	0.267669	mean temperature	composite		-3	0.254147	mean temperature	composite
-2	0.478358	mean temperature	composite		-2	0.244871	mean temperature	composite
-1	0.566761	mean temperature	composite		-1	0.0272997	mean temperature	composite
0	0.489629	mean temperature	composite		0	-0.205173	mean temperature	composite
-12	0.342897	mean precipitation	composite		-12	-0.075214	mean precipitation	composite
-11	0.257543	mean precipitation	composite		-11	-0.120011	mean precipitation	composite
-10	0.0472229	mean precipitation	composite		-10	-0.193548	mean precipitation	composite
-9	-0.166008	mean precipitation	composite		-9	-0.20573	mean precipitation	composite
-8	-0.375397	mean precipitation	composite		-8	-0.252902	mean precipitation	composite
-7	-0.370319	mean precipitation	composite		-7	-0.032912	mean precipitation	composite
-6	-0.45436	mean precipitation	composite		-6	0.178422	mean precipitation	composite
-5	-0.300443	mean precipitation	composite		-5	0.37706	mean precipitation	composite
-4	-0.130891	mean precipitation	composite		-4	0.415746	mean precipitation	composite
-3	0.240319	mean precipitation	composite		-3	0.261388	mean precipitation	composite
-2	0.404556	mean precipitation	composite		-2	0.163029	mean precipitation	composite
-1	0.46979	mean precipitation	composite		-1	-0.0141751	mean precipitation	composite
0	0.342725	mean precipitation	composite		0	-0.0555984	mean precipitation	composite
